# Transcriptomic analysis of non-model Drosophilidae reveals novel AMP candidates

**DOI:** 10.1101/2025.06.06.658223

**Authors:** Pankaj Dhakad, Dhobasheni Newman, Darren J. Obbard

## Abstract

**Background:** *Drosophila melanogaster* has been a valuable model for dissecting the molecular architecture of innate immunity. However, the family Drosophilidae encompasses over 4000 species, spanning deep evolutionary divergences and diverse ecologies. Here, we use immune challenge with the gram-negative pathogen *Providencia rettgeri* to investigate the conservation and evolution of immune responses in three non-model drosophilid species that diverged from *D. melanogaster* over 45 million years ago—*Hirtodrosophila cameraria*, *H. confusa*, and *Scaptodrosophila deflexa*.

**Results:** We find that all three species retain a core set of immune signaling and recognition genes, but exhibit substantial variation in effector gene content and inducibility. In particular, *Scaptodrosophila deflexa* lacks orthologs of multiple antimicrobial peptides (AMPs) known from *D. melanogaster*, including *DptA*, *AttA*, and *AttC*, and shows little transcriptional response to bacterial-challenge with *Providencia rettgeri*. In contrast, both of the *Hirtodrosophila* species exhibit substantial transcriptional responses, including strong induction of canonical Imd pathway genes. Microbiome profiling of our samples revealed higher *Providencia* abundance in *H. cameraria*, and high levels of the defensive symbiont *Spiroplasma* in *S. deflexa*—potentially explaining differences in infection outcome. Our combined annotation and expression analysis of these species also allowed us to identify 20 novel AMP-like candidates, many with structural features like known AMPs.

**Conclusions:** Our study demonstrates the feasibility of functional immune analyses in non-model *Drosophila* species and reveals striking lineage-specific differences in immune gene repertoire and expression. These findings highlight the importance of non-model, wild-derived taxa for uncovering novel immune effectors and understanding evolutionary forces shaping insect immunity.
