## Additional file 7 for "Transcriptomic analysis of non-model Drosophilidae reveals novel AMP candidates"

### Sheet: Combined
seq_id	HOG	Log2FoldChange	length (AA)	APS_Prob	Prediction.1	amPEP_Prob	Prediction.2	APD3 hydrophobic ratio (%)	Signal Peptide	Net Charge	Assesment	Structure Type	Comments	eggNOG_desc	Notes	Sequence	Trimmed_sequence
Hcam_g9621.t1	NA	4.20793	130	0.9675	AMP	0.3125	nonAMP	36	OTHER	-6	Unlikely			ko:K20752;serine-type endopeptidase activity. It is involved in the biological process described with proteolysis		MIKLADRDNDYEYSQSTACGWGRINGLFPITPKDLQCVSLNVINNDECQQSWIDYYPDPLDISPSQLCVSTLDKKSTCKGDSGGPLVTPDGAKLIGVTSFGDPVCGQIYPAVFTRVSVYLDWIRVNTGIE
Hcam_g1978.t1	NA	2.80728	100	0.0537	Non-AMP	0.68125	AMP	37	OTHER	2.75	Unlikely	β-sheet				MGLQRNGEHSCCSSIYSTNIIVTSAHCLQAVSASSLKVRAGSSFWNSGGSLVQVASFSNHEGSNPMSTYLNFGSVINSIGLSSLAPANGAAASSRPSYST
Hcam_g4125.t1	NA	2.4394	192	0.6534	AMP	0.51875	AMP	42	OTHER	-3	Unlikely					MIASSDIDSNTQLVLANAAYFKGQWSSRFNAEDTRQKRFHTSSSKVDFVPMMYQEGTFLIHSNARLPYRTSMEEDNGNSDISMVIILSAFRKDLEHVLSKLNTEMLEESLTKATPIELDVFLPKFEFQQRLELVPILRQMGVYQIFESSATFYDFTIAQNIMFGAVQHMAKIKVDENGTTAAARLLCCRFSC
Hcam_g97.t1	NA	2.07289	159	0.1283	Non-AMP	0.50625	AMP	51	OTHER	1	Unlikely	α-helical				MTFLGFIVYLNEQGCSNMHTWIWTCLFVLNIFFNSYMSIQLVYKAHSKILWWIGLSVGTLVFKFSNYLDYWCIWKLQLWYPLSSLFFVFFIIFSLFIMFETYMHLRAENNFDRHLPLRSSNCQVTTPRILFRASEMDKADLETGEKTDIIPKIVVTDIA
Sdef_g5631.t1	N0.HOG0010431	1.97262	108	0.9711	AMP	0.41875	nonAMP	30	SP	-3	Unlikely	α-helical	Glycine rich		Holotricin 3	MKFVIVFLGLIAATLALPQFGGNVEVNNEGYPGFGGNVEVNNEGYPGFGANVEVNNGGFGGGGFGRDGFGGEGFGRQGGFQEGYGRERGFEGGRGHHHGHRENVNYQF	LPQFGGNVEVNNEGYPGFGGNVEVNNEGYPGFGANVEVNNGGFGGGGFGRDGFGGEGFGRQGGFQEGYGRERGFEGGRGHHHGHRENVNYQF
Hcam_g11012.t1	NA	1.86931	154	0.9948	AMP	0.575	AMP	29	OTHER	1	Unlikely	α-helical		ko:K04698;It is involved in the biological process described with intracellular signal transduction;		MMLLPLPPPIPPPPAGFSYYEDVDSGSDRDADDDDEAVNIRVSYVQHAEVVAKLRDCATGGRQQHQQLQQQQQQQQRHQQLQQQLYQLPNRIAAAFGRMSANLNCYQPVVATTATTTTTTTTTTATATRNSRSTQTHNNSSACNNNNNNNKRAV
Hcam_g13208.t1	NA	1.8592	172	1	AMP	0.63125	AMP	30	OTHER	29	Unlikely		Proline rich			MSDISIISTSSDSLEQDNSLERNIFDCDRSDAISCSECRNRFQLCKPERKQPSYDNVSSCSTLEQGSSNISGTSYKLDLPCNDFEDYANCAKPKQMKKACAKPKRACAPKRICKPKRVCKPKPKCRAKPKCSPRPKCRPKPKCRPKPKKRACAKPKKKCPAKRKPKACPRPC
Hcam_g7391.t1	NA	1.68487	141	0.0121	Non-AMP	0.51875	AMP	34	OTHER	-0.5	Unlikely					MKNYAGINHAATNAVIIFMAHRRSGNLDVQFLPAEQGKRVLKNKKNQRELAKKLQESGAQVSETTEEILEMERPNGSESPYEWLDYYKDQKFQFTKEEEKTLRDAIKGINQPREEFIGLWVKQNLLSVISIEETTSLNNLI
Hcam_g11920.t1	NA	1.66209	139	0.8607	AMP	0.4875	nonAMP	35	OTHER	0.5	Unlikely			Serine-type endopeptidase activity. It is involved in the biological process described with proteolysis	serine protease 1-like	MPTKVEFNDRVRPATLPRKDGRYSTYAGDYAFASGWGRDSDKTNSVSSVLRFVEMPIMKPSTCSKHWSTMITDDVICMSTKDGKSTCNGDSGGPLVHKEGDLDILIGATSFILWTVSWASQLFSPESLPTWTLLRSTPA
Hconf_g3632.t1	NA	1.51539	108	0.0382	Non-AMP	0.525	AMP	30	OTHER	8.25	Unlikely	α-helical				MSGRSIWQLQTRSQQQTQTPRRDETRREEMRRDKLLQQPPPDNSHSRAMRRHGQKLSFGHKLGHALWPEPAEPHADAQPDAATLLAIGKLWLTTKMELMECKRTPLKY
Hconf_g6813.t1	NA	1.38233	133	0.4656	Non-AMP	0.5375	AMP	43	OTHER	6.75	Unlikely	α-helical				MSRQRLLQWFHNYALAIGDTSHRMVAGRFHQTWLTRSYALGLNVLILLTMPIVFWQSTQYIEAGNWFPNRISLTTYILYSVTCITIAYTVISRGSRNNGLVKVEQILMKLKQQEARRVGQEETLEVPLSACST
Hcam_g3298.t1	NA	1.11421	113	0.9845	AMP	0.35	nonAMP	34	OTHER	6.5	Unlikely	α-helical				MALAGITSGKTTTTTTMKKTQQQTNEQRQQKFIIKAATTAATTTTTITTTATTTTAAAANVEGNNDGNACNCDQCQFQAKPCQPASQLSNNQHWHQAKALKLRLQLLKIYTEP
Hconf_g6622.t1	NA	1.10026	190	0.792	AMP	0.56875	AMP	38	OTHER	-2.75	Unlikely			serine-type endopeptidase activity. It is involved in the biological process described with proteolysis	phenoloxidase-activating factor 2	MDFRSVSFATNENQGCHWSELCCSQNKKMPKQIKEYMFPGCGYSHPLGLTLTLTNTFNGESQFGEFPWMVIILENKCSDGKCDYTRVAGGSLLAPNVVLTAAHSIFQTKTVDLTVRAGEWDTQSKAEPYPHQDSEVTTKIIHEDFNSRTVYFDAALLILDSPFKMNENIGTICLPGLRANFDYKRCVFMG
Hcam_g12709.t1	N0.HOG0009971	1.07909	184	0.5079	AMP	0.5375	AMP	42	OTHER	0.25	Unlikely			ko:K07937;Belongs to the small GTPase superfamily. Arf family		MGNVFANLFSRLFGKMEVRILMVGLDAAGKSTILYKLKLGEVVATTPTIGINVEAVEYKNIKFTVWDVGGQDKIRPLWSKFLNNTKGFIFVVDSNDRQRIDEAREELMRFLTDDYVGEAVLLVFANKQDLPNAMNAAEITDKLELNSITNRKWFIQTTCATTGVGLHDGLDWMSNQIKNDKNNK
Hconf_g6966.t1	N0.HOG0001240	8.30013	152	0.9994	AMP	0.54375	AMP	32	SP	9.25	Strong	αβ antibacterial peptide	Proline rich		Apidaecins type 22	MKSTIVLLLLSICGMALAYERPPYLPRPTSRPYARVVREADPGYERPPYLPRPTFRPVARVVREADPGYERPPYLPRPTFRPVARVVREADPAYERPPYLPRPTSRPYARVVREADPGHERPPYLPRPTFSPRWVREAPAVADPLNVDYQQF	YERPPYLPRPTSRPYARVVREADPGYERPPYLPRPTFRPVARVVREADPGYERPPYLPRPTFRPVARVVREADPAYERPPYLPRPTSRPYARVVREADPGHERPPYLPRPTFSPRWVREAPAVADPLNVDYQQF
Hcam_g510.t1	NA	6.61613	64	0.9996	AMP	0.38125	nonAMP	39	SP	5.25	Strong	α-helical			IM18;MDAP-2; sequence contains even number of Cys, it might form (1) a dulsulfide-bond linked defensin-like beta structure (~16-60 AA residues); (2) helical structures containing S-S bond(s); or (3) multiple thioether bonds as in lantibiotics if the Thr/Ser content is high. Helcial AMP examples are amphibian AMPs with a rana box (11-48 AA, one S-S bond), or saposin-like helix bundle structure (~8…	MKFIALCSLLLLALCALPAALASPSRDSGGHSWRGGSPPARPQQRPFYYDSPIRQPGQPRTMYA	SPSRDSGGHSWRGGSPPARPQQRPFYYDSPIRQPGQPRTMYA
Hconf_g12480.t1	NA	6.41614	77	0.2416	Non-AMP	0.5375	AMP	44	SP	4.5	Strong	α-helical		Metchnikowin family	metchnikowin	MPNTIAGLSYKSGAFALLWHQSTFDRLSFKMQLNLRSLLLPLLLLLGLALTEAHNRFGGVFDTRPSPFNPNPPPRIL	HNRFGGVFDTRPSPFNPNPPPRIL
Hconf_g10777.t1	N0.HOG0009959	6.12004	104	0.9888	AMP	0.5375	AMP	37	SP	4.75	Strong	αβ antibacterial peptide			Lugensin A	MSSNKCHIVLILACCLVALVAAQAQDTLPLPLLRRVRSPEPQHGSVTATVSKDQTGRQLGLQYNHNLYTSGDGRGTIDAYANANRNIDQNRNNLGGGIQGRWSF
Hcam_g10224.t1	NA	3.46226	98	0.999	AMP	0.53125	AMP	21	SP	4.75	Strong	αβ antibacterial peptide	Glycine rich;It contains repeats of H-G-G-G		Holotricin 3;Glycine rich	MKFFIVFFALIAMALAAGYGQSGHGQQGFGQGGHGQQGFGQGGHGQQGFGQGGHGQQGFGQGGHGQQGGHGQQGFGQGGHGQQGHGHHGQGGHGRTGY
Hcam_g12209.t1	N0.HOG0009962	3.18008	123	0.9997	AMP	0.675	AMP	32	SP	9.75	Strong	α-helical			Diptericin B like; sequence contains even number of Cys, it might form (1) a dulsulfide-bond linked defensin-like beta structure (~16-60 AA residues); (2) helical structures containing S-S bond(s); or (3) multiple thioether bonds as in lantibiotics if the Thr/Ser content is high. Helcial AMP examples are amphibian AMPs with a rana box (11-48 AA, one S-S bond), or saposin-like helix bundle structu…	MFKCYQFALAIVLMFGCLHLEVGSFARNLYANQRRPNATHGVPAQNYYPGYNNTRHQVGVPQYQVGVAQQHNIGFHNSYPVRNNTYGYNAGPKPYYNNTRPANFNHTTQHNTYPAFSRLFNIG	FARNLYANQRRPNATHGVPAQNYYPGYNNTRHQVGVPQYQVGVAQQHNIGFHNSYPVRNNTYGYNAGPKPYYNNTRPANFNHTTQHNTYPAFSRLFNIG
Hconf_g6889.t1	NA	2.77697	87	0.7698	AMP	0.29375	nonAMP	46	SP	3.25	Strong				serine protease grass-like	MMILRSGCLLLCAIGLVCCEEANSEAKGLRLLEQQTCGTFVENRILNGLHLKPGSRPWMALLRGRRGSLDNFICGGTLITDRKGLID	EEANSEAKGLRLLEQQTCGTFVENRILNGLHLKPGSRPWMALLRGRRGSLDNFICGGTLITDRKGLID
Hconf_g9391.t1	N0.HOG0011797	2.48498	164	0.9999	AMP	0.58125	AMP	39	SP	2.75	Strong		lysozyme	ko:K13915;Alpha-lactalbumin / lysozyme C		MAGVVAFTKWSGLLLLLLVFTAEGERTFDRCGLARHLHSLDVPRNELATWVCIAKHESSYKTWVTGPPNTDGSTDHGLFQINDKYWCQPSNGKSSHNGCNVMCDALRTDNIEAALRCAQLIKRKQGWNAWSVYGPHCSGKLPSIEDCFENHPNSLYGASMYGKC	ERTFDRCGLARHLHSLDVPRNELATWVCIAKHESSYKTWVTGPPNTDGSTDHGLFQINDKYWCQPSNGKSSHNGCNVMCDALRTDNIEAALRCAQLIKRKQGWNAWSVYGPHCSGKLPSIEDCFENHPNSLYGASMYGKC
Sdef_g5630.t1	NA	2.19389	82	0.9963	AMP	0.36875	nonAMP	27	SP	3.25	Strong	α-helical	Glycine rich		Holotricin 3	MKFIILLFALIAAALAMPHNDGYGRGHGGFGEGHRGGFGGRGGYGEGHHGVGGYGEHGRGFERGHNDYFAPHGYQGERHRGY	MPHNDGYGRGHGGFGEGHRGGFGGRGGYGEGHHGVGGYGEHGRGFERGHNDYFAPHGYQGERHRGY
Hcam_g4126.t1	NA	1.89132	145	0.0014	Non-AMP	0.54375	AMP	43	SP	7	Strong	α-helical				MTMCHFLLLLILPALLNAELCGNTPTPSMTALNHLYQGKREFSMAMLDAIRKAKPKENVFFSPYSTYHALLLAYFGATGETEQELSKTLRLSWAPSKETVHGAYRVQKQTRAMRAKSMPLEFASADRLYFDERVRVASCTMKLFS
Hcam_g3712.t1	NA	1.83578	102	0.9999	AMP	0.53125	AMP	23	SP	5.25	Strong	α-helical	Glycine rich		Ctenidin-1/2	MRAVILFTLVLGVLLSLAYAQDQQEAEQQVRAKRQFFGGPYGGYGGGFGGYRGGFGGGYGGYGGRYGGYGGYGYGGFGGYRGGYGGGYGGYRGGYGGHGYYG	QDQQEAEQQVRAKRQFFGGPYGGYGGGFGGYRGGFGGGYGGYGGRYGGYGGYGYGGFGGYRGGYGGGYGGYRGGYGGHGYYG
Sdef_g5627.t1	NA	1.31894	92	0.9988	AMP	0.275	nonAMP	24	SP	3	Strong	α-helical	Glycine rich		Holotricin 3	MKFFIVFFALIAVALAASYGQERGHQGGRGNEGFGGHGQQGFGQGGHGQQGFGQGGHGQQGFGQGGHGQEGFGHGQQGFGQGGHGEHGRGRY	ASYGQERGHQGGRGNEGFGGHGQQGFGQGGHGQQGFGQGGHGQQGFGQGGHGQEGFGHGQQGFGQGGHGEHGRGRY
Hconf_g13152.t1	NA	1.28008	116	0.9992	AMP	0.5875	AMP	30	SP	1.5	Strong	α-helical	Glycine rich		Holotricin 3	MKQYLVLALVLCLALVYVSGHPLEEQQPQLTLEDVDIGLAVDPGTDVRVARHYGGGRGGLCCGGGGGGRYPGGGFGGGGYGNRGGFGNRGGFGGGSSSSSASASASSSSNFGNYGK	HPLEEQQPQLTLEDVDIGLAVDPGTDVRVARHYGGGRGGLCCGGGGGGRYPGGGFGGGGYGNRGGFGNRGGFGGGSSSSSASASASSSSNFGNYGK
Hconf_g10119.t1	NA	1.08607	138	0.9997	AMP	0.675	AMP	27	SP	7	Strong	αβ antibacterial peptide	Glycine rich		Acanthoscurrin; Ctenidin	MKTLIVFALLIAAVAALPQFGGFGGNPYGGGFGGGGFGGRPGFGGGGFGGNPYRGGGGGFGGGGFGGRPGFGGGGFGGNPYRGGGGGFGGGGGGGSSSASASSSASAAGGGNGGASSASSSASASASGGGGGGGRFRG	LPQFGGFGGNPYGGGFGGGGFGGRPGFGGGGFGGNPYRGGGGGFGGGGFGGRPGFGGGGFGGNPYRGGGGGFGGGGGGGSSSASASSSASAAGGGNGGASSASSSASASASGGGGGGGRFRG
Hconf_g6967.t1	N0.HOG0001240	8.39729	177	0.9995	AMP	0.56875	AMP	31	SP	12.25	Likely	αβ antibacterial peptide			Apidaecins type 22	MKSTIVLLLISICGMALAYERPPYLPRPTSRPYARVVREADPGYERPPYLPRPTFRPVARVVREADPAYERPPYLPRPTSRPYARVVREADPGYERPPYLPRPTFRPVARVVREADPAYERPPYLPRPTSRPYARVVREADPGHERPPYLPRPTFRPRWVREAPAVADPVNVDYQQY	YERPPYLPRPTSRPYARVVREADPGYERPPYLPRPTFRPVARVVREADPAYERPPYLPRPTSRPYARVVREADPGYERPPYLPRPTFRPVARVVREADPAYERPPYLPRPTSRPYARVVREADPGHERPPYLPRPTFRPRWVREAPAVADPVNVDYQQY
Hcam_g2563.t1	NA	5.61174	176	0.9906	AMP	0.49375	nonAMP	41	SP	-1.25	Likely			ko:K13915;Alpha-lactalbumin / lysozyme C	lysozyme P	MAEKVTVFKWTALLALLQLAIIGTTEGKRTLDRCTLAREMHHLGVPRSDIEKWAIIVQKSSDYQTDVISKPDANGNRYYGLFQFSSQFWCQPRSGKMSRNICQVDCAELLTDNIEASVRCAQKVLKIEGWNAWNKHLVDYESSAQTSIDACFEEADEDVNGASGGKYVLLLFKSFY	KRTLDRCTLAREMHHLGVPRSDIEKWAIIVQKSSDYQTDVISKPDANGNRYYGLFQFSSQFWCQPRSGKMSRNICQVDCAELLTDNIEASVRCAQKVLKIEGWNAWNKHLVDYESSAQTSIDACFEEADEDVNGASGGKYVLLLFKSFY
Hcam_g5361.t1	NA	4.34406	68	0.8884	AMP	0.23125	nonAMP	49	SP	-0.5	Likely			ko:K20696;Cecropin family	LSer-Cec1;CecC	MNFYKIFLFVALILTIGMAQTKADFWSDLGHTVERTGQHVRDASLQLIDVAQKAANVAATIKGLEDKE	DFWSDLGHTVERTGQHVRDASLQLIDVAQKAANVAATIKGLEDKE
Hcam_g11921.t1	NA	2.50219	88	0.7117	AMP	0.325	nonAMP	50	SP	-1	Likely	αβ antibacterial peptide		Serine-type endopeptidase activity. It is involved in the biological process described with proteolysis	brachyurin-like;serine protease 1-like	MKLFIALTALLATAVAALLDGRITHRDEAHEGQFPYLVGLSLVIGSSGGWCGGTLISDQWIVTAAHCTDNADAVIVYLGAININHRGK	ALLDGRITHRDEAHEGQFPYLVGLSLVIGSSGGWCGGTLISDQWIVTAAHCTDNADAVIVYLGAININHRGK
Hconf_g10486.t1	N0.HOG0009962	1.27205	129	0.9998	AMP	0.6	AMP	33	SP	10.25	Likely	α-helical			Diptericin B like; sequence contains even number of Cys, it might form (1) a dulsulfide-bond linked defensin-like beta structure (~16-60 AA residues); (2) helical structures containing S-S bond(s); or (3) multiple thioether bonds as in lantibiotics if the Thr/Ser content is high. Helcial AMP examples are amphibian AMPs with a rana box (11-48 AA, one S-S bond), or saposin-like helix bundle structu…	MFKCYQWALAIVLLFGCLHLEVGSFARNLYANHRRPNATHGVPAQNYQPWAGQGLNNTRPRNDVYDQRGPHGVIGFTPPYYNASRPGYLNNTQFNSAAQPYYNASRPGYLNNTQSAHRQGTFSRLFKFW	FARNLYANHRRPNATHGVPAQNYQPWAGQGLNNTRPRNDVYDQRGPHGVIGFTPPYYNASRPGYLNNTQFNSAAQPYYNASRPGYLNNTQSAHRQGTFSRLFKFW
Hcam_g11853.t1	N0.HOG0009959	8.70686	106	0.0406	Non-AMP	0.46875	nonAMP	38	SP	1.75	Likely				coleoptericin	MTSNKCQIVLILACCLIALVSAQTLHKEVLPLPLVRHERSPQPEGGSLTAGISQDQAGRQANLQYNQNLFTSRDGRGTIDAYANADRNFDHNRNDFGAGIQGRWNF
Hcam_g11652.t1	NA	3.4205	94	0.0006	Non-AMP	0.425	nonAMP	41	SP						Sparanegtin	MTNIVSIQFLLSVAIGTALAATRFHLDTKDIDVNALGGPSTEENSAELFMNTAELRWNEWNKLRWKVEDETRTSTLFGSDAGVHKKLQLLDVND	ATRFHLDTKDIDVNALGGPSTEENSAELFMNTAELRWNEWNKLRWKVEDETRTSTLFGSDAGVHKKLQLLDVND
Hcam_g3481.t1	N0.HOG0011818	2.66547	186	0.0018	Non-AMP	0.46875	nonAMP	16	SP							MKAVVSFVLAVSLFVVLEARSQGFNNEGSGDQGLIRQQQWTHQRPSYDSGKEQSVGQPDSAEDSNDKRPYHKQRPSYEHEHRPQYENEHRPQYEQRPPNDNEHGPHHGHRPPHGQRPPHGHRPPHRPTPPPEEDSTTLEPEDSTTYEPEDSSSLPPEDSTSLVPEDSTTLQAEDSTALKPEQNTSL	QGFNNEGSGDQGLIRQQQWTHQRPSYDSGKEQSVGQPDSAEDSNDKRPYHKQRPSYEHEHRPQYENEHRPQYEQRPPNDNEHGPHHGHRPPHGQRPPHGHRPPHRPTPPPEEDSTTLEPEDSTTYEPEDSSSLPPEDSTSLVPEDSTTLQAEDSTALKPEQNTSL
Hconf_g10523.t1	N0.HOG0011999	2.21522	96	0.4474	Non-AMP	0.4375	nonAMP	44	SP							MRVCTRMMGSIMCLWLLIATAIEGASIGLVEVEQPHEMDYMPKHPLSKRGIYDTMMGLVPDVAKSAFDSPSGLFRPVKMFAVSTGIVSEEKDKKSK	ASIGLVEVEQPHEMDYMPKHPLSKRGIYDTMMGLVPDVAKSAFDSPSGLFRPVKMFAVSTGIVSEEKDKKSK
Sdef_g1737.t1	N0.HOG0000586	2.1235	106	0.2172	Non-AMP	0.44375	nonAMP	42	OTHER							MREGCTRIRLADGTSKEATQTLSAEIRLEQARVHLPMLILPTVLDDVILGLDFLCASGATLSCGTAKLTLATYAPDPFNATADIITRAHTSSLPPPSVTHGGSANT
Sdef_g12464.t1	NA	2.02819	144	0.2634	Non-AMP	0.41875	nonAMP	35	OTHER							MRCALDVGRQQQPPPPPPRPYMTQRPWNVNGIQMSELDRFSGNPRPIDTAPHRLAVQGAGGGGGAEANKLPLGVLWCVEPTRQPSQPRHSAAQKLSGFSAQLCLAPVRLWPPSTSLAADDDSTATREENAKLQFSHCEISMPEC
Hcam_g14083.t1	N0.HOG0012037	1.80304	128	0.0509	Non-AMP	0.375	nonAMP	42	SP							MKMFIILLLGLQAFFAIAATTNSSSNAETTILEQQCGSYCYSILKPLMQSAAADRKNVEECAIKIQNKDSQIAILEAKVDELHVLLKDKDANHGLIEDIGKKIDDLQTKVQQISQISSKNKLEQDTLK	ATTNSSSNAETTILEQQCGSYCYSILKPLMQSAAADRKNVEECAIKIQNKDSQIAILEAKVDELHVLLKDKDANHGLIEDIGKKIDDLQTKVQQISQISSKNKLEQDTLK
Sdef_g8036.t1	N0.HOG0000382	1.21548	165	0.001	Non-AMP	0.46875	nonAMP	42	OTHER					K02A2.6-like		MTEEARESVRKLKEALTSAAVLTHPDFSQRFYVQCDASDTGVGAVLFQLEEDSVAEKECWAAVLAVKRFRAYIEMMPFTVITDHCSLKWLMSLRDLSGRLARWSLKLQAYDFAIEHRKGENVVADTLSRMVETLDLEQLVGFETTESDEEEYVELREHVEANQEK

### Sheet: AMP_scanner
SeqID	Prediction_Class	Prediction_Probability	Sequence
Hcam_g10224.t1	AMP	0.999	MKFFIVFFALIAMALAAGYGQSGHGQQGFGQGGHGQQGFGQGGHGQQGFGQGGHGQQGFGQGGHGQQGGHGQQGFGQGGHGQQGHGHHGQGGHGRTGY
Hcam_g11012.t1	AMP	0.9948	MMLLPLPPPIPPPPAGFSYYEDVDSGSDRDADDDDEAVNIRVSYVQHAEVVAKLRDCATGGRQQHQQLQQQQQQQQRHQQLQQQLYQLPNRIAAAFGRMSANLNCYQPVVATTATTTTTTTTTTATATRNSRSTQTHNNSSACNNNNNNNKRAV
Hcam_g11652.t1	Non-AMP	0.0006	MTNIVSIQFLLSVAIGTALAATRFHLDTKDIDVNALGGPSTEENSAELFMNTAELRWNEWNKLRWKVEDETRTSTLFGSDAGVHKKLQLLDVND
Hcam_g11853.t1	Non-AMP	0.0406	MTSNKCQIVLILACCLIALVSAQTLHKEVLPLPLVRHERSPQPEGGSLTAGISQDQAGRQANLQYNQNLFTSRDGRGTIDAYANADRNFDHNRNDFGAGIQGRWNF
Hcam_g11920.t1	AMP	0.8607	MPTKVEFNDRVRPATLPRKDGRYSTYAGDYAFASGWGRDSDKTNSVSSVLRFVEMPIMKPSTCSKHWSTMITDDVICMSTKDGKSTCNGDSGGPLVHKEGDLDILIGATSFILWTVSWASQLFSPESLPTWTLLRSTPA
Hcam_g11921.t1	AMP	0.7117	MKLFIALTALLATAVAALLDGRITHRDEAHEGQFPYLVGLSLVIGSSGGWCGGTLISDQWIVTAAHCTDNADAVIVYLGAININHRGK
Hcam_g12209.t1	AMP	0.9997	MFKCYQFALAIVLMFGCLHLEVGSFARNLYANQRRPNATHGVPAQNYYPGYNNTRHQVGVPQYQVGVAQQHNIGFHNSYPVRNNTYGYNAGPKPYYNNTRPANFNHTTQHNTYPAFSRLFNIG
Hcam_g12709.t1	AMP	0.5079	MGNVFANLFSRLFGKMEVRILMVGLDAAGKSTILYKLKLGEVVATTPTIGINVEAVEYKNIKFTVWDVGGQDKIRPLWSKFLNNTKGFIFVVDSNDRQRIDEAREELMRFLTDDYVGEAVLLVFANKQDLPNAMNAAEITDKLELNSITNRKWFIQTTCATTGVGLHDGLDWMSNQIKNDKNNK
Hcam_g13208.t1	AMP	1	MSDISIISTSSDSLEQDNSLERNIFDCDRSDAISCSECRNRFQLCKPERKQPSYDNVSSCSTLEQGSSNISGTSYKLDLPCNDFEDYANCAKPKQMKKACAKPKRACAPKRICKPKRVCKPKPKCRAKPKCSPRPKCRPKPKCRPKPKKRACAKPKKKCPAKRKPKACPRPC
Hcam_g14083.t1	Non-AMP	0.0509	MKMFIILLLGLQAFFAIAATTNSSSNAETTILEQQCGSYCYSILKPLMQSAAADRKNVEECAIKIQNKDSQIAILEAKVDELHVLLKDKDANHGLIEDIGKKIDDLQTKVQQISQISSKNKLEQDTLK
Hcam_g1978.t1	Non-AMP	0.0537	MGLQRNGEHSCCSSIYSTNIIVTSAHCLQAVSASSLKVRAGSSFWNSGGSLVQVASFSNHEGSNPMSTYLNFGSVINSIGLSSLAPANGAAASSRPSYST
Hcam_g2563.t1	AMP	0.9906	MAEKVTVFKWTALLALLQLAIIGTTEGKRTLDRCTLAREMHHLGVPRSDIEKWAIIVQKSSDYQTDVISKPDANGNRYYGLFQFSSQFWCQPRSGKMSRNICQVDCAELLTDNIEASVRCAQKVLKIEGWNAWNKHLVDYESSAQTSIDACFEEADEDVNGASGGKYVLLLFKSFY
Hcam_g3298.t1	AMP	0.9845	MALAGITSGKTTTTTTMKKTQQQTNEQRQQKFIIKAATTAATTTTTITTTATTTTAAAANVEGNNDGNACNCDQCQFQAKPCQPASQLSNNQHWHQAKALKLRLQLLKIYTEP
Hcam_g3481.t1	Non-AMP	0.0018	MKAVVSFVLAVSLFVVLEARSQGFNNEGSGDQGLIRQQQWTHQRPSYDSGKEQSVGQPDSAEDSNDKRPYHKQRPSYEHEHRPQYENEHRPQYEQRPPNDNEHGPHHGHRPPHGQRPPHGHRPPHRPTPPPEEDSTTLEPEDSTTYEPEDSSSLPPEDSTSLVPEDSTTLQAEDSTALKPEQNTSL
Hcam_g3712.t1	AMP	0.9999	MRAVILFTLVLGVLLSLAYAQDQQEAEQQVRAKRQFFGGPYGGYGGGFGGYRGGFGGGYGGYGGRYGGYGGYGYGGFGGYRGGYGGGYGGYRGGYGGHGYYG
Hcam_g4125.t1	AMP	0.6534	MIASSDIDSNTQLVLANAAYFKGQWSSRFNAEDTRQKRFHTSSSKVDFVPMMYQEGTFLIHSNARLPYRTSMEEDNGNSDISMVIILSAFRKDLEHVLSKLNTEMLEESLTKATPIELDVFLPKFEFQQRLELVPILRQMGVYQIFESSATFYDFTIAQNIMFGAVQHMAKIKVDENGTTAAARLLCCRFSC
Hcam_g4126.t1	Non-AMP	0.0014	MTMCHFLLLLILPALLNAELCGNTPTPSMTALNHLYQGKREFSMAMLDAIRKAKPKENVFFSPYSTYHALLLAYFGATGETEQELSKTLRLSWAPSKETVHGAYRVQKQTRAMRAKSMPLEFASADRLYFDERVRVASCTMKLFS
Hcam_g510.t1	AMP	0.9996	MKFIALCSLLLLALCALPAALASPSRDSGGHSWRGGSPPARPQQRPFYYDSPIRQPGQPRTMYA
Hcam_g5361.t1	AMP	0.8884	MNFYKIFLFVALILTIGMAQTKADFWSDLGHTVERTGQHVRDASLQLIDVAQKAANVAATIKGLEDKE
Hcam_g7391.t1	Non-AMP	0.0121	MKNYAGINHAATNAVIIFMAHRRSGNLDVQFLPAEQGKRVLKNKKNQRELAKKLQESGAQVSETTEEILEMERPNGSESPYEWLDYYKDQKFQFTKEEEKTLRDAIKGINQPREEFIGLWVKQNLLSVISIEETTSLNNLI
Hcam_g9621.t1	AMP	0.9675	MIKLADRDNDYEYSQSTACGWGRINGLFPITPKDLQCVSLNVINNDECQQSWIDYYPDPLDISPSQLCVSTLDKKSTCKGDSGGPLVTPDGAKLIGVTSFGDPVCGQIYPAVFTRVSVYLDWIRVNTGIE
Hcam_g97.t1	Non-AMP	0.1283	MTFLGFIVYLNEQGCSNMHTWIWTCLFVLNIFFNSYMSIQLVYKAHSKILWWIGLSVGTLVFKFSNYLDYWCIWKLQLWYPLSSLFFVFFIIFSLFIMFETYMHLRAENNFDRHLPLRSSNCQVTTPRILFRASEMDKADLETGEKTDIIPKIVVTDIA
Hconf_g10119.t1	AMP	0.9997	MKTLIVFALLIAAVAALPQFGGFGGNPYGGGFGGGGFGGRPGFGGGGFGGNPYRGGGGGFGGGGFGGRPGFGGGGFGGNPYRGGGGGFGGGGGGGSSSASASSSASAAGGGNGGASSASSSASASASGGGGGGGRFRG
Hconf_g10486.t1	AMP	0.9998	MFKCYQWALAIVLLFGCLHLEVGSFARNLYANHRRPNATHGVPAQNYQPWAGQGLNNTRPRNDVYDQRGPHGVIGFTPPYYNASRPGYLNNTQFNSAAQPYYNASRPGYLNNTQSAHRQGTFSRLFKFW
Hconf_g10523.t1	Non-AMP	0.4474	MRVCTRMMGSIMCLWLLIATAIEGASIGLVEVEQPHEMDYMPKHPLSKRGIYDTMMGLVPDVAKSAFDSPSGLFRPVKMFAVSTGIVSEEKDKKSK
Hconf_g10777.t1	AMP	0.9888	MSSNKCHIVLILACCLVALVAAQAQDTLPLPLLRRVRSPEPQHGSVTATVSKDQTGRQLGLQYNHNLYTSGDGRGTIDAYANANRNIDQNRNNLGGGIQGRWSF
Hconf_g12480.t1	Non-AMP	0.2416	MPNTIAGLSYKSGAFALLWHQSTFDRLSFKMQLNLRSLLLPLLLLLGLALTEAHNRFGGVFDTRPSPFNPNPPPRIL
Hconf_g13152.t1	AMP	0.9992	MKQYLVLALVLCLALVYVSGHPLEEQQPQLTLEDVDIGLAVDPGTDVRVARHYGGGRGGLCCGGGGGGRYPGGGFGGGGYGNRGGFGNRGGFGGGSSSSSASASASSSSNFGNYGK
Hconf_g3632.t1	Non-AMP	0.0382	MSGRSIWQLQTRSQQQTQTPRRDETRREEMRRDKLLQQPPPDNSHSRAMRRHGQKLSFGHKLGHALWPEPAEPHADAQPDAATLLAIGKLWLTTKMELMECKRTPLKY
Hconf_g6622.t1	AMP	0.792	MDFRSVSFATNENQGCHWSELCCSQNKKMPKQIKEYMFPGCGYSHPLGLTLTLTNTFNGESQFGEFPWMVIILENKCSDGKCDYTRVAGGSLLAPNVVLTAAHSIFQTKTVDLTVRAGEWDTQSKAEPYPHQDSEVTTKIIHEDFNSRTVYFDAALLILDSPFKMNENIGTICLPGLRANFDYKRCVFMG
Hconf_g6813.t1	Non-AMP	0.4656	MSRQRLLQWFHNYALAIGDTSHRMVAGRFHQTWLTRSYALGLNVLILLTMPIVFWQSTQYIEAGNWFPNRISLTTYILYSVTCITIAYTVISRGSRNNGLVKVEQILMKLKQQEARRVGQEETLEVPLSACST
Hconf_g6889.t1	AMP	0.7698	MMILRSGCLLLCAIGLVCCEEANSEAKGLRLLEQQTCGTFVENRILNGLHLKPGSRPWMALLRGRRGSLDNFICGGTLITDRKGLID
Hconf_g6966.t1	AMP	0.9994	MKSTIVLLLLSICGMALAYERPPYLPRPTSRPYARVVREADPGYERPPYLPRPTFRPVARVVREADPGYERPPYLPRPTFRPVARVVREADPAYERPPYLPRPTSRPYARVVREADPGHERPPYLPRPTFSPRWVREAPAVADPLNVDYQQF
Hconf_g6967.t1	AMP	0.9995	MKSTIVLLLISICGMALAYERPPYLPRPTSRPYARVVREADPGYERPPYLPRPTFRPVARVVREADPAYERPPYLPRPTSRPYARVVREADPGYERPPYLPRPTFRPVARVVREADPAYERPPYLPRPTSRPYARVVREADPGHERPPYLPRPTFRPRWVREAPAVADPVNVDYQQY
Hconf_g9391.t1	AMP	0.9999	MAGVVAFTKWSGLLLLLLVFTAEGERTFDRCGLARHLHSLDVPRNELATWVCIAKHESSYKTWVTGPPNTDGSTDHGLFQINDKYWCQPSNGKSSHNGCNVMCDALRTDNIEAALRCAQLIKRKQGWNAWSVYGPHCSGKLPSIEDCFENHPNSLYGASMYGKC
Sdef_g12464.t1	Non-AMP	0.2634	MRCALDVGRQQQPPPPPPRPYMTQRPWNVNGIQMSELDRFSGNPRPIDTAPHRLAVQGAGGGGGAEANKLPLGVLWCVEPTRQPSQPRHSAAQKLSGFSAQLCLAPVRLWPPSTSLAADDDSTATREENAKLQFSHCEISMPEC
Sdef_g1737.t1	Non-AMP	0.2172	MREGCTRIRLADGTSKEATQTLSAEIRLEQARVHLPMLILPTVLDDVILGLDFLCASGATLSCGTAKLTLATYAPDPFNATADIITRAHTSSLPPPSVTHGGSANT
Sdef_g5627.t1	AMP	0.9988	MKFFIVFFALIAVALAASYGQERGHQGGRGNEGFGGHGQQGFGQGGHGQQGFGQGGHGQQGFGQGGHGQEGFGHGQQGFGQGGHGEHGRGRY
Sdef_g5630.t1	AMP	0.9963	MKFIILLFALIAAALAMPHNDGYGRGHGGFGEGHRGGFGGRGGYGEGHHGVGGYGEHGRGFERGHNDYFAPHGYQGERHRGY
Sdef_g5631.t1	AMP	0.9711	MKFVIVFLGLIAATLALPQFGGNVEVNNEGYPGFGGNVEVNNEGYPGFGANVEVNNGGFGGGGFGRDGFGGEGFGRQGGFQEGYGRERGFEGGRGHHHGHRENVNYQF
Sdef_g8036.t1	Non-AMP	0.001	MTEEARESVRKLKEALTSAAVLTHPDFSQRFYVQCDASDTGVGAVLFQLEEDSVAEKECWAAVLAVKRFRAYIEMMPFTVITDHCSLKWLMSLRDLSGRLARWSLKLQAYDFAIEHRKGENVVADTLSRMVETLDLEQLVGFETTESDEEEYVELREHVEANQEK

### Sheet: amPEP_results
probability_nonAMP	probability_AMP	predicted	seq_id
0.46875	0.53125	AMP	Hcam_g10224.t1
0.425	0.575	AMP	Hcam_g11012.t1
0.575	0.425	nonAMP	Hcam_g11652.t1
0.53125	0.46875	nonAMP	Hcam_g11853.t1
0.5125	0.4875	nonAMP	Hcam_g11920.t1
0.675	0.325	nonAMP	Hcam_g11921.t1
0.325	0.675	AMP	Hcam_g12209.t1
0.4625	0.5375	AMP	Hcam_g12709.t1
0.36875	0.63125	AMP	Hcam_g13208.t1
0.625	0.375	nonAMP	Hcam_g14083.t1
0.31875	0.68125	AMP	Hcam_g1978.t1
0.50625	0.49375	nonAMP	Hcam_g2563.t1
0.65	0.35	nonAMP	Hcam_g3298.t1
0.53125	0.46875	nonAMP	Hcam_g3481.t1
0.46875	0.53125	AMP	Hcam_g3712.t1
0.48125	0.51875	AMP	Hcam_g4125.t1
0.45625	0.54375	AMP	Hcam_g4126.t1
0.61875	0.38125	nonAMP	Hcam_g510.t1
0.76875	0.23125	nonAMP	Hcam_g5361.t1
0.48125	0.51875	AMP	Hcam_g7391.t1
0.6875	0.3125	nonAMP	Hcam_g9621.t1
0.49375	0.50625	AMP	Hcam_g97.t1
0.325	0.675	AMP	Hconf_g10119.t1
0.4	0.6	AMP	Hconf_g10486.t1
0.5625	0.4375	nonAMP	Hconf_g10523.t1
0.4625	0.5375	AMP	Hconf_g10777.t1
0.4625	0.5375	AMP	Hconf_g12480.t1
0.4125	0.5875	AMP	Hconf_g13152.t1
0.475	0.525	AMP	Hconf_g3632.t1
0.43125	0.56875	AMP	Hconf_g6622.t1
0.4625	0.5375	AMP	Hconf_g6813.t1
0.70625	0.29375	nonAMP	Hconf_g6889.t1
0.45625	0.54375	AMP	Hconf_g6966.t1
0.43125	0.56875	AMP	Hconf_g6967.t1
0.41875	0.58125	AMP	Hconf_g9391.t1
0.58125	0.41875	nonAMP	Sdef_g12464.t1
0.55625	0.44375	nonAMP	Sdef_g1737.t1
0.725	0.275	nonAMP	Sdef_g5627.t1
0.63125	0.36875	nonAMP	Sdef_g5630.t1
0.58125	0.41875	nonAMP	Sdef_g5631.t1
0.53125	0.46875	nonAMP	Sdef_g8036.t1

### Sheet: SignalP
# ID	Prediction	OTHER	SP(Sec/SPI)	CS Position
Hcam_g10224.t1	SP	0.000178	0.999814	CS pos: 16-17. Pr: 0.9778
Hcam_g11012.t1	OTHER	1	0
Hcam_g11652.t1	SP	0.000162	0.999829	CS pos: 20-21. Pr: 0.9838
Hcam_g11853.t1	SP	0.000149	0.999863	CS pos: 22-23. Pr: 0.9851
Hcam_g11920.t1	OTHER	0.999983	0
Hcam_g11921.t1	SP	0.000205	0.999787	CS pos: 16-17. Pr: 0.9860
Hcam_g12209.t1	SP	0.000147	0.999875	CS pos: 24-25. Pr: 0.8148
Hcam_g12709.t1	OTHER	1	0
Hcam_g13208.t1	OTHER	0.999994	0
Hcam_g14083.t1	SP	0.000158	0.999823	CS pos: 18-19. Pr: 0.9836
Hcam_g1978.t1	OTHER	0.999998	0
Hcam_g2563.t1	SP	0.000145	0.999862	CS pos: 27-28. Pr: 0.9781
Hcam_g3298.t1	OTHER	1	0
Hcam_g3481.t1	SP	0.000146	0.999857	CS pos: 21-22. Pr: 0.4740
Hcam_g3712.t1	SP	0.000169	0.999826	CS pos: 20-21. Pr: 0.9828
Hcam_g4125.t1	OTHER	1	0
Hcam_g4126.t1	SP	0.00018	0.999811	CS pos: 18-19. Pr: 0.9796
Hcam_g510.t1	SP	0.000175	0.999808	CS pos: 22-23. Pr: 0.9799
Hcam_g5361.t1	SP	0.000179	0.99983	CS pos: 23-24. Pr: 0.9778
Hcam_g7391.t1	OTHER	1	0
Hcam_g9621.t1	OTHER	0.99999	0
Hcam_g97.t1	OTHER	1	1e-06
Hconf_g10119.t1	SP	0.000178	0.999826	CS pos: 16-17. Pr: 0.9706
Hconf_g10486.t1	SP	0.000181	0.999834	CS pos: 24-25. Pr: 0.9699
Hconf_g10523.t1	SP	0.000154	0.999837	CS pos: 24-25. Pr: 0.9818
Hconf_g10777.t1	SP	0.000145	0.999918	CS pos: 22-23. Pr: 0.9831
Hconf_g12480.t1	SP	0.05924	0.940764	CS pos: 53-54. Pr: 0.8302
Hconf_g13152.t1	SP	0.000167	0.999823	CS pos: 20-21. Pr: 0.9826
Hconf_g3632.t1	OTHER	1	0
Hconf_g6622.t1	OTHER	1	0
Hconf_g6813.t1	OTHER	0.999987	0
Hconf_g6889.t1	SP	0.000158	0.999844	CS pos: 19-20. Pr: 0.9846
Hconf_g6966.t1	SP	0.000258	0.999761	CS pos: 18-19. Pr: 0.9784
Hconf_g6967.t1	SP	0.000249	0.999746	CS pos: 18-19. Pr: 0.9793
Hconf_g9391.t1	SP	0.000181	0.999851	CS pos: 24-25. Pr: 0.9820
Sdef_g12464.t1	OTHER	1	0
Sdef_g1737.t1	OTHER	1	0
Sdef_g5627.t1	SP	0.0002	0.999823	CS pos: 16-17. Pr: 0.9794
Sdef_g5630.t1	SP	0.000172	0.999849	CS pos: 16-17. Pr: 0.9721
Sdef_g5631.t1	SP	0.000174	0.999829	CS pos: 16-17. Pr: 0.9755
Sdef_g8036.t1	OTHER	1	0
