## Additional file 8 for "Transcriptomic analysis of non-model Drosophilidae reveals novel AMP candidates"

### Sheet: Alignment_summary
species	treatment	label	total_reads	mapped_reads	percent_mapped	p_multiple_mapped	p_toomany_loci	p_toomany_mismatch	p_tooshort	p_other
Hconf	infected	CONF4P1FI	40749823	32641353	0.801	0.1616	0.0008	0	0.0357	0.0008
Hconf	infected	CONF4P2FI	50942656	44126558	0.8662	0.081	0.0015	0	0.0497	0.0016
Hconf	infected	CONF4P3FI	40802902	29514196	0.7233	0.2472	0.0011	0	0.0272	0.0012
Hconf	infected	CONF4P4FI	51678701	43748847	0.8466	0.0929	0.0021	0	0.0563	0.0022
Hconf	infected	CONF3P1FI	54802060	47022510	0.858	0.0799	0.0016	0	0.0587	0.0017
Hconf	naive	CONF4P1FN	49202192	43253632	0.8791	0.0812	0.0015	0	0.0367	0.0015
Hconf	naive	CONF4P2FN	51479382	44767261	0.8696	0.0826	0.0014	0	0.0448	0.0015
Hconf	naive	CONF4P3FN	43822340	38578005	0.8803	0.087	0.0015	0	0.0295	0.0017
Hconf	naive	CONF4P4FN	63605396	55584627	0.8739	0.0686	0.0023	0	0.0492	0.006
Hconf	naive	CONF3P1FN	47684742	38139121	0.7998	0.1599	0.0013	0	0.0375	0.0014
				AVG	0.83978
Hcam	infected	CAME1P1FI	40215256	35980263	0.8947	0.0636	0.0033	0	0.0348	0.0036
Hcam	infected	CAME1P2FI	49948986	24243809	0.4854	0.0519	0.0031	0	0.4572	0.0024
Hcam	infected	CAME1P3FI	40578257	21335653	0.5258	0.0346	0.0037	0	0.4337	0.0022
Hcam	infected	CAME3P4FI	40974099	26012545	0.6349	0.0483	0.0057	0	0.3083	0.0028
Hcam	infected	CAME2P5FI	39836016	26764848	0.6719	0.0511	0.0185	0	0.2528	0.0057
Hcam	naive	CAME1P1FN	40171563	25586867	0.6369	0.0385	0.0041	0	0.3181	0.0024
Hcam	naive	CAME1P2FN	39912007	24454972	0.6127	0.0447	0.0281	0	0.309	0.0054
Hcam	naive	CAME1P3FN	41421385	22489490	0.5429	0.0344	0.0053	0	0.4147	0.0027
Hcam	naive	CAME3P4FN	39731750	35538715	0.8945	0.0564	0.0122	0	0.0325	0.0045
Hcam	naive	CAME2P5FN	43372561	32763620	0.7554	0.0567	0.0056	0	0.1786	0.0037
				AVG	0.66551
Sdef	infected	DEFL1P1FI	42583547	34090038	0.8005	0.0825	0.0072	0	0.0767	0.0331
Sdef	infected	DEFL1P2FI	47362255	40068116	0.846	0.09	0.0078	0	0.0412	0.015
Sdef	infected	DEFL1P3FI	35221141	28406634	0.8065	0.0814	0.0087	0	0.092	0.0114
Sdef	infected	DEFL1P4MI	38800663	28580702	0.7366	0.0752	0.0072	0	0.0923	0.0886
Sdef	infected	DEFL1P5FI	39570069	29368150	0.7422	0.0664	0.0074	0	0.0913	0.0927
Sdef	naive	DEFL1P1FN	39449231	33480633	0.8487	0.0825	0.0081	0	0.0496	0.0112
Sdef	naive	DEFL1P2FN	39831973	33676894	0.8455	0.0887	0.0086	0	0.0441	0.0131
Sdef	naive	DEFL1P3FN	42253182	36022253	0.8525	0.0867	0.0068	0	0.0418	0.0121
Sdef	naive	DEFL1P4MN	40112546	35486649	0.8847	0.064	0.0061	0	0.0348	0.0105
Sdef	naive	DEFL1P5FN	43392785	36398416	0.8388	0.0787	0.0069	0	0.06	0.0157
		Total reads	1319509466	AVG	0.8202

### Sheet: Assemblies
Species	Assembly	BUSCO	total_length (bp)	contigs	mean_length	longest contig size	shortest contig size	N_count	Gaps	N50	N50n	N70	N70n	N90	N90n
Hirtodrosophila cameraria	GCA_949708635.1	C:99.1%[S:97.8%,D:1.3%],F:0.3%,M:0.6%,n:3285	214511801	40	5.3628e+06	93358477	12704	75800	379	82766246	2	82766246	2	31806066	3
Hirtodrosophila confusa	GCA_035043065.1	C:98.8%[S:97.6%,D:1.2%],F:0.5%,M:0.7%,n:3285	213335717	245	870758	19126564	846	0	0	6095536	9	2365719	20	739211	52
Scaptodrosophila deflexa	provided by Bernard Kim and Dmitri Petrov	C:98.9%[S:98.2%,D:0.7%],F:0.4%,M:0.7%,n:3285	248433164	126	1.97169e+06	74438406	1275	0	0	29006699	3	27152484	5	9678784	8
